# Whole-genome duplication underlies conserved sexually biased expression of meiotic cohesin genes unique to the teleost fish lineage

**DOI:** 10.64898/2026.06.26.731870

**Authors:** Taiki Niwa, Mariko Kikuchi, Minoru Tanaka

## Abstract

Meiosis is a fundamental process in producing both sperm and eggs, yet recombination landscapes often exhibit sexual differences, known as heterochiasmy. Since meiotic proteins are generally expressed in both sexes, the molecular mechanism driving heterochiasmy remains elusive. The α-kleisin subunit gene of meiotic cohesin, *Rec8*, is expressed bisexually in mammals, while its putative teleost ortholog, *rec8a,* is expressed in a female-biased manner, presumably due to the presence of its paralog originating from the teleost-specific whole-genome duplication (TGD). Here, we elucidated the evolutionary history and expression dynamics of α-kleisin genes across teleost lineages. Through comprehensive phylogenetic and synteny analyses, we revealed that major teleost lineages retain two copies of *rec8* and *rad21*, with *rec8* loci experiencing drastic chromosomal rearrangements immediately after the TGD. Using *in situ* hybridization and single-cell transcriptome data in medaka and zebrafish, we demonstrated a conserved sexually biased expression pattern: *rec8a* is predominantly female-biased, whereas *rec8b* exhibits male-biased expression during gametogenesis. Furthermore, comparative epigenetic analyses revealed that the conserved sexually biased expression is driven by lineage-specific *cis*-regulatory elements, rather than conserved ones. Motif analyses imply that regulatory rewiring by transcription factors, including *foxl2l* in particular, might have played a crucial role in the establishment and maintenance of this paralog divergence. Our findings highlight how whole-genome duplication and subsequent genomic and epigenetic rewiring subdivided the bisexual function of *rec8*, offering insights into sexually distinct meiotic regulation.

**Highlights:**

- Teleosts possess a unique α-kleisin repertoire originating from the TGD.
- Teleost *rec8* paralogs exhibit conserved sex-biased expression during meiosis.
- Drastic genomic rearrangements after the duplication rewired the teleost *rec8* loci.
- The conserved expression pattern is governed by lineage-specific CREs.
- Those CREs harbor similar types of TFBSs such as Fox-family TFs.

**Graphical abstract:** 
