## Supplementary material for "Whole-genome duplication underlies conserved sexually biased expression of meiotic cohesin genes unique to the teleost fish lineage": Supplemantary table S1 Accession numbers of public datasets

### Sheet: Sheet1
Species	Type	Accession
Zebrafish	H3K4me3	SRR9662079
Zebrafish	H3K4me3	SRR9662078
Zebrafish	H3K27ac	SRR9662054
Zebrafish	H3K27ac	SRR9662055
Zebrafish	ATAC	SRR12173482
Zebrafish	ATAC	SRR12173483
Mouse	H3K4me3	SRR9986148
Mouse	H3K4me3	SRR9986161
Mouse	H3K27ac	SRR7765037
Mouse	H3K27ac	SRR7765038
Mouse	ATAC	SRR9986116
Mouse	ATAC	SRR9986117
