## Supplementary material for "Whole-genome duplication underlies conserved sexually biased expression of meiotic cohesin genes unique to the teleost fish lineage": Supplemantary table S2 PCR primers used in the study

### Sheet: Sheet1
Purpose	Target gene	Primers	Sequence
Sex identification	dmy	tq-dmy-F	CGGTAAATTGACGCACAGCAT
Sex identification	dmy	tq-dmy-R	GGTGATTACTTGTGTTTCCACATTT
Sex identification	dmy	dmy-FAM TaqMan®MGBprobe	TGGCTTCACCGTTGGA
Sex identification	cyp19a	tq-cyp19a-F	TGGCACAGCCAGCAACTATTA
Sex identification	cyp19a	tq-cyp19a-R	TCCGTTGATCCACACTCGAA
Sex identification	cyp19a	cyp19a-VIC TaqMan®MGBprobe	ACAACAAATATGGAGACATT
In situ hybridization	rec8a	rec8a-ISH-F	CAACCTGTGCTCCTGTCAGA
In situ hybridization	rec8a	rec8a-ISH-T7R	GGCCAGTGAATTGTAATACGACTCACTATAGGGTCACTCAGCTCGTCCATCAC
In situ hybridization	rec8b	rec8b-ISH-F	CCTGCTTGAGGAAATTCAGC
In situ hybridization	rec8b	rec8b-ISH-T7R	GGCCAGTGAATTGTAATACGACTCACTATAGGGCACAGATGAGGCGTCTGAAA
In situ hybridization	rad21l	rad21l-ISH-F	ACGTCCAAAAGGGGATCTCT
In situ hybridization	rad21l	rad21l-ISH-T7R	GGCCAGTGAATTGTAATACGACTCACTATAGGGGCCTCCTGGTTGTTGTTTGT
In situ hybridization	rad21a	rad21-ISH-F	CATCGATGTTGCTCAGCAGT
In situ hybridization	rad21a	rad21-ISH-T7R	GGCCAGTGAATTGTAATACGACTCACTATAGGGCCAAGAAGGTCAAGCTCAGG
